# *IER5*, a DNA-damage response gene, is required for Notch-mediated induction of squamous cell differentiation

**DOI:** 10.1101/2020.04.21.051730

**Authors:** Li Pan, Madeleine E. Lemieux, Tom Thomas, Julia M. Rogers, Winston Lee, Carl Johnson, Lynette Sholl, Andrew P. South, Jarrod A. Marto, Guillaume O. Adelmant, Stephen C. Blacklow, Jon C. Aster

**Author notes:** Department of Pathology, University of Michigan Medical School, Ann Arbor, MI.

## Abstract

Notch signaling regulates normal squamous cell proliferation and differentiation and is frequently disrupted in squamous cell carcinomas, in which Notch is a key tumor suppressive pathway. To identify the direct targets of Notch that produce these phenotypes, we introduced a conditional Notch transgene into squamous cell carcinoma cell lines, which respond to Notch activation in 2D culture and in organoid cultures by undergoing differentiation. RNA-seq and ChIP-seq analyses show that in squamous cells Notch activates a context-specific program of gene expression that depends on lineage-specific regulatory elements, most of which lie in long-range enhancers. Among the direct Notch target genes are multiple DNA damage response genes, including *IER5*, which is regulated by Notch through several enhancer elements. We show that *IER5* is required for Notch-induced differentiation in squamous carcinoma cells and in TERT-immortalized keratinocytes. Its function is epistatic to *PPP2R2A*, which encodes the B55*α* subunit of PP2A, and IER5 interacts with B55*α* in cells and in purified systems. These results show that Notch and DNA-damage response pathways converge in squamous cells and that some components of these pathways promote differentiation, which may serve to eliminate DNA-damaged cells from the proliferative pool in squamous epithelia. Crosstalk involving Notch and PP2A may enable Notch signaling to be tuned and integrated with other pathways that regulate squamous differentiation. Our work also suggests that squamous cell carcinomas remain responsive to Notch signaling, providing a rationale for reactivation of Notch as a therapeutic strategy in these cancers.

**Impact:** Our findings highlight context-specific crosstalk between Notch, DNA damage response genes, and PP2A, and provide a roadmap for understanding how Notch induces the differentiation of squamous cells.
