## Supplementary material for "*IER5*, a DNA-damage response gene, is required for Notch-mediated induction of squamous cell differentiation": Clustered GO annotations of Notch-sensitive genes, SC2 cells, at 72h of Notch activation.

### Sheet: Sheet1
Annotation Cluster 1	Enrichment Score: 4.14887749110333
Category	Term	Count	%	PValue	Genes	List Total	Pop Hits	Pop Total	Fold Enrichment	Bonferroni	Benjamini	FDR (0-100)	FDR (0-1)	FDR -log10
GOTERM_BP_DIRECT	GO:0010951~negative regulation of endopeptidase activity	17	2.50368	2.47583e-06	C3, TIMP4, PAPLN, A2ML1, TIMP1, CARD16, SERPINB6, SERPINF2, SERPINA5, PI3, TFPI, SERPINA3, SERPINB1, SLPI, SERPINB4, SERPINB3, WFDC2	558	121	16792	4.22797	0.00662066	0.00331583	0.00440262	4.40262e-05	4.35629
GOTERM_MF_DIRECT	GO:0004867~serine-type endopeptidase inhibitor activity	13	1.91458	7.92607e-05	PAPLN, A2ML1, SERPINB6, SERPINF2, SERPINA5, PI3, SERPINA3, TFPI, SLPI, SERPINB1, SERPINB4, SERPINB3, WFDC2	556	97	16881	4.06907	0.0591334	0.0201129	0.120965	0.00120965	2.91734
GOTERM_MF_DIRECT	GO:0004866~endopeptidase inhibitor activity	7	1.03093	0.00182217	SERPINF2, C3, PI3, TFPI, SLPI, WFDC2, A2ML1	556	40	16881	5.31326	0.754025	0.160808	2.74662	0.0274662	1.5612
Annotation Cluster 2	Enrichment Score: 3.0007623987115837
Category	Term	Count	%	PValue	Genes	List Total	Pop Hits	Pop Total	Fold Enrichment	Bonferroni	Benjamini	FDR
GOTERM_BP_DIRECT	GO:0030216~keratinocyte differentiation	13	1.91458	7.05458e-06	WNT5A, S100A7, FOXN1, AKR1C3, KRT16, SPRR2D, IRF6, SPRR1A, SPRR2A, SPRR1B, DSP, IVL, PRR9	558	76	16792	5.14752	0.0187495	0.0062893	0.0125442	0.000125442	3.90156
GOTERM_BP_DIRECT	GO:0018149~peptide cross-linking	10	1.47275	3.38999e-05	SPRR1A, SPRR2D, SPRR1B, SPRR2A, TGM2, DSP, TGM4, TGM5, IVL, PRR9	558	50	16792	6.01864	0.0869411	0.0129095	0.0602661	0.000602661	3.21993
GOTERM_CC_DIRECT	GO:0001533~cornified envelope	7	1.03093	0.00343921	SPRR1A, SPRR2D, SPRR1B, SPRR2A, DSP, IVL, PRR9	589	46	18224	4.70835	0.706673	0.0971562	4.61391	0.0461391	1.33593
GOTERM_BP_DIRECT	GO:0031424~keratinization	7	1.03093	0.00487511	KRT17, SPRR1A, SPRR2D, KRT16, SPRR1B, SPRR2A, IVL	558	48	16792	4.38859	0.999998	0.336182	8.32357
GOTERM_MF_DIRECT	GO:0030674~protein binding, bridging	5	0.736377	0.247216	FLRT3, SPRR1A, SPRR1B, DSP, IVL	556	77	16881	1.97153	1	0.951831	98.6917
Annotation Cluster 3	Enrichment Score: 2.2902063643040895
Category	Term	Count	%	PValue	Genes	List Total	Pop Hits	Pop Total	Fold Enrichment	Bonferroni	Benjamini	FDR
GOTERM_MF_DIRECT	GO:0016175~superoxide-generating NADPH oxidase activity	5	0.736377	0.000317212	NOX5, NCF2, NCF1, NCF1C, NCF1B	556	11	16881	13.8007	0.216493	0.0591708	0.483298	0.00483298	2.31578
GOTERM_CC_DIRECT	GO:0043020~NADPH oxidase complex	5	0.736377	0.000431848	NCF2, NCF1, NOXA1, NCF1C, NCF1B	589	12	18224	12.8919	0.142532	0.0253029	0.590499	0.00590499	2.22878
GOTERM_BP_DIRECT	GO:0045730~respiratory burst	5	0.736377	0.000674318	SLC11A1, NCF2, NCF1, NCF1C, NCF1B	558	13	16792	11.5743	0.836314	0.12996	1.19236	0.0119236	1.92359
GOTERM_MF_DIRECT	GO:0016176~superoxide-generating NADPH oxidase activator activity	4	0.589102	0.00356837	NCF1, NOXA1, NCF1C, NCF1B	556	10	16881	12.1446	0.936007	0.204737	5.31244
GOTERM_BP_DIRECT	GO:0006801~superoxide metabolic process	5	0.736377	0.00379987	NCF2, NCF1, NOXA1, NCF1C, NCF1B	558	20	16792	7.5233	0.999963	0.324879	6.546
GOTERM_MF_DIRECT	GO:0043325~phosphatidylinositol-3,4-bisphosphate binding	4	0.589102	0.0475473	NCF1, MYO1G, NCF1C, NCF1B	556	25	16881	4.85784	1	0.701338	52.4739
GOTERM_MF_DIRECT	GO:0035091~phosphatidylinositol binding	7	1.03093	0.0609573	SGK1, PLD1, NCF1, NCF1C, NCF1B, PITPNC1, GRB7	556	85	16881	2.50036	1	0.729418	61.7267
GOTERM_BP_DIRECT	GO:0043085~positive regulation of catalytic activity	6	0.883652	0.131345	NCF1, ALOX5AP, NOXA1, APH1B, NCF1C, NCF1B	558	81	16792	2.22913	1	0.91535	91.8241
Annotation Cluster 4	Enrichment Score: 1.6610223732322718
Category	Term	Count	%	PValue	Genes	List Total	Pop Hits	Pop Total	Fold Enrichment	Bonferroni	Benjamini	FDR
GOTERM_BP_DIRECT	GO:0032757~positive regulation of interleukin-8 production	5	0.736377	0.0100234	NOD2, TNF, TLR4, AFAP1L2, TLR5	558	26	16792	5.78715	1	0.45897	16.4013
GOTERM_BP_DIRECT	GO:0032755~positive regulation of interleukin-6 production	6	0.883652	0.0161552	WNT5A, UCN, ARHGEF2, NOD2, TNF, TLR4	558	45	16792	4.01243	1	0.529246	25.146
GOTERM_BP_DIRECT	GO:0046330~positive regulation of JNK cascade	6	0.883652	0.0642106	NOD2, TNF, SERPINF2, F2RL1, TRPV4, TLR4	558	65	16792	2.77783	1	0.796032	69.2767
Annotation Cluster 5	Enrichment Score: 1.4448060368953213
Category	Term	Count	%	PValue	Genes	List Total	Pop Hits	Pop Total	Fold Enrichment	Bonferroni	Benjamini	FDR
GOTERM_BP_DIRECT	GO:0015758~glucose transport	5	0.736377	0.0228829	SLC2A5, SLC2A4, SLC2A3, SLC5A1, FABP5	558	33	16792	4.55957	1	0.583039	33.7443
GOTERM_BP_DIRECT	GO:1904659~glucose transmembrane transport	4	0.589102	0.023682	SLC2A5, SLC2A4, SLC2A3, SLC5A1	558	19	16792	6.33541	1	0.590616	34.7013
GOTERM_MF_DIRECT	GO:0005355~glucose transmembrane transporter activity	3	0.441826	0.0854382	SLC2A5, SLC2A4, SLC2A3	556	15	16881	6.0723	1	0.805092	74.4312
Annotation Cluster 6	Enrichment Score: 1.1879847462047024
Category	Term	Count	%	PValue	Genes	List Total	Pop Hits	Pop Total	Fold Enrichment	Bonferroni	Benjamini	FDR
GOTERM_BP_DIRECT	GO:0031663~lipopolysaccharide-mediated signaling pathway	5	0.736377	0.0206351	IRAK2, TNF, TLR4, TGFB1, CD14	558	32	16792	4.70206	1	0.571569	30.981
GOTERM_BP_DIRECT	GO:0032729~positive regulation of interferon-gamma production	5	0.736377	0.0654468	WNT5A, SLC11A1, TNF, TLR4, CD14	558	46	16792	3.271	1	0.796688	69.9905
GOTERM_BP_DIRECT	GO:0002755~MyD88-dependent toll-like receptor signaling pathway	4	0.589102	0.095211	IRAK2, TLR4, TLR5, CD14	558	33	16792	3.64766	1	0.867128	83.1231
GOTERM_BP_DIRECT	GO:0007249~I-kappaB kinase/NF-kappaB signaling	5	0.736377	0.137682	IRAK2, TNF, TLR4, BIRC3, CD14	558	60	16792	2.50777	1	0.921737	92.8223
Annotation Cluster 7	Enrichment Score: 1.1195378729293155
Category	Term	Count	%	PValue	Genes	List Total	Pop Hits	Pop Total	Fold Enrichment	Bonferroni	Benjamini	FDR
GOTERM_BP_DIRECT	GO:0001657~ureteric bud development	6	0.883652	0.00801409	SMAD9, OSR1, NPNT, SMAD3, FOXC2, TGFB1	558	38	16792	4.75156	1	0.417083	13.3321
GOTERM_BP_DIRECT	GO:0060395~SMAD protein signal transduction	5	0.736377	0.149897	SMAD9, ROR2, SMAD3, INHA, TGFB1	558	62	16792	2.42687	1	0.932091	94.4306
GOTERM_BP_DIRECT	GO:0007179~transforming growth factor beta receptor signaling pathway	5	0.736377	0.364535	SMAD9, CGN, ID1, SMAD3, TGFB1	558	92	16792	1.6355	1	0.994836	99.9685
Annotation Cluster 8	Enrichment Score: 1.1034019289678927
Category	Term	Count	%	PValue	Genes	List Total	Pop Hits	Pop Total	Fold Enrichment	Bonferroni	Benjamini	FDR
GOTERM_BP_DIRECT	GO:0036150~phosphatidylserine acyl-chain remodeling	4	0.589102	0.0204355	PLA2G2A, PLA2G5, PLA2G4E, LPCAT4	558	18	16792	6.68738	1	0.573547	30.7304
GOTERM_BP_DIRECT	GO:0036152~phosphatidylethanolamine acyl-chain remodeling	4	0.589102	0.043813	PLA2G2A, PLA2G5, PLA2G4E, LPCAT4	558	24	16792	5.01553	1	0.717844	54.9185
GOTERM_BP_DIRECT	GO:0036151~phosphatidylcholine acyl-chain remodeling	4	0.589102	0.0589032	PLA2G2A, PLA2G5, PLA2G4E, LPCAT4	558	27	16792	4.45825	1	0.778687	66.0261
GOTERM_BP_DIRECT	GO:0016042~lipid catabolic process	7	1.03093	0.0630801	PLD1, PLA2G2A, ASPG, LIPH, PLCD1, PLA2G5, PNLIPRP3	558	85	16792	2.47826	1	0.792979	68.61
GOTERM_BP_DIRECT	GO:0036149~phosphatidylinositol acyl-chain remodeling	3	0.441826	0.097042	PLA2G2A, PLA2G5, PLA2G4E	558	16	16792	5.64247	1	0.868498	83.7203
GOTERM_BP_DIRECT	GO:0006644~phospholipid metabolic process	5	0.736377	0.10369	PLA2G2A, PLCD1, PLA2G5, PLA2G4E, LPCAT4	558	54	16792	2.78641	1	0.877287	85.7251
GOTERM_BP_DIRECT	GO:0006654~phosphatidic acid biosynthetic process	4	0.589102	0.108932	PLD1, PLA2G2A, PLA2G5, LPCAT4	558	35	16792	3.43922	1	0.885129	87.1391
GOTERM_BP_DIRECT	GO:0036148~phosphatidylglycerol acyl-chain remodeling	3	0.441826	0.118556	PLA2G2A, PLA2G5, LPCAT4	558	18	16792	5.01553	1	0.903192	89.3975
GOTERM_MF_DIRECT	GO:0004623~phospholipase A2 activity	3	0.441826	0.271382	PLA2G2A, PLA2G5, PLA2G4E	556	31	16881	2.93821	1	0.962751	99.2051
Annotation Cluster 9	Enrichment Score: 1.0017287299602062
Category	Term	Count	%	PValue	Genes	List Total	Pop Hits	Pop Total	Fold Enrichment	Bonferroni	Benjamini	FDR
GOTERM_BP_DIRECT	GO:0048843~negative regulation of axon extension involved in axon guidance	4	0.589102	0.0536322	WNT5A, SEMA5B, SEMA6A, SEMA6B	558	26	16792	4.62972	1	0.755502	62.4785
GOTERM_MF_DIRECT	GO:0045499~chemorepellent activity	4	0.589102	0.0576506	FLRT3, SEMA5B, SEMA6A, SEMA6B	556	27	16881	4.498	1	0.71872	59.6161
GOTERM_BP_DIRECT	GO:0071526~semaphorin-plexin signaling pathway	4	0.589102	0.095211	SEMA5B, SEMA6A, SEMA6B, PLXND1	558	33	16792	3.64766	1	0.867128	83.1231
GOTERM_BP_DIRECT	GO:0050919~negative chemotaxis	4	0.589102	0.101979	FLRT3, SEMA5B, SEMA6A, SEMA6B	558	34	16792	3.54038	1	0.878335	85.2326
GOTERM_MF_DIRECT	GO:0030215~semaphorin receptor binding	3	0.441826	0.173978	SEMA5B, SEMA6A, SEMA6B	556	23	16881	3.9602	1	0.906582	94.5995
GOTERM_BP_DIRECT	GO:0001755~neural crest cell migration	4	0.589102	0.186942	SEMA5B, SEMA6A, SEMA6B, KITLG	558	45	16792	2.67495	1	0.958117	97.4782
Annotation Cluster 10	Enrichment Score: 0.8100984154780728
Category	Term	Count	%	PValue	Genes	List Total	Pop Hits	Pop Total	Fold Enrichment	Bonferroni	Benjamini	FDR
GOTERM_BP_DIRECT	GO:0045165~cell fate commitment	6	0.883652	0.0176456	WNT5A, WNT5B, HEY2, PPARG, ROR2, GAS1	558	46	16792	3.9252	1	0.542988	27.137
GOTERM_MF_DIRECT	GO:0005109~frizzled binding	3	0.441826	0.332581	WNT5A, WNT5B, ROR2	556	36	16881	2.53013	1	0.980472	99.7918
GOTERM_BP_DIRECT	GO:0090090~negative regulation of canonical Wnt signaling pathway	6	0.883652	0.63266	WNT5A, CYLD, WNT5B, ROR2, AXIN2, SOX9	558	163	16792	1.10772	1	0.999917	100
Annotation Cluster 11	Enrichment Score: 0.6840339344096721
Category	Term	Count	%	PValue	Genes	List Total	Pop Hits	Pop Total	Fold Enrichment	Bonferroni	Benjamini	FDR
GOTERM_BP_DIRECT	GO:0006935~chemotaxis	9	1.32548	0.0502653	C3AR1, PLD1, TYMP, CCL20, FPR1, CXCR1, CXCL8, NCKAP1L, ACKR3	558	122	16792	2.21999	1	0.739041	60.0325
GOTERM_BP_DIRECT	GO:0031623~receptor internalization	3	0.441826	0.419857	CXCR1, CXCL8, ACKR3	558	43	16792	2.09952	1	0.997489	99.9938
GOTERM_BP_DIRECT	GO:0070098~chemokine-mediated signaling pathway	4	0.589102	0.42027	CCL20, CXCR1, CXCL8, ACKR3	558	71	16792	1.69539	1	0.997447	99.9938
Annotation Cluster 12	Enrichment Score: 0.6485914061032944
Category	Term	Count	%	PValue	Genes	List Total	Pop Hits	Pop Total	Fold Enrichment	Bonferroni	Benjamini	FDR
GOTERM_BP_DIRECT	GO:0007169~transmembrane receptor protein tyrosine kinase signaling pathway	7	1.03093	0.0995615	MTSS1, FLT1, NTRK2, ROR2, ROS1, PAG1, NGF	558	96	16792	2.1943	1	0.87368	84.5094
GOTERM_MF_DIRECT	GO:0004714~transmembrane receptor protein tyrosine kinase activity	4	0.589102	0.128327	FLT1, NTRK2, ROR2, ROS1	556	38	16881	3.19595	1	0.858555	87.7206
GOTERM_BP_DIRECT	GO:0018108~peptidyl-tyrosine phosphorylation	4	0.589102	0.886779	FLT1, NTRK2, ROR2, JAK3	558	153	16792	0.78675	1	1	100
Annotation Cluster 13	Enrichment Score: 0.5358548839083599
Category	Term	Count	%	PValue	Genes	List Total	Pop Hits	Pop Total	Fold Enrichment	Bonferroni	Benjamini	FDR
GOTERM_CC_DIRECT	GO:0031093~platelet alpha granule lumen	5	0.736377	0.101155	ISLR, SERPINF2, SERPINA3, TGFB1, TIMP1	589	55	18224	2.81278	1	0.706151	76.8283
GOTERM_BP_DIRECT	GO:0002576~platelet degranulation	5	0.736377	0.44705	ISLR, SERPINF2, SERPINA3, TGFB1, TIMP1	558	103	16792	1.46083	1	0.998224	99.9973
GOTERM_CC_DIRECT	GO:0072562~blood microparticle	6	0.883652	0.545875	SERPINF2, C3, GSN, SERPINA3, KRT1, TGFB1	589	152	18224	1.22134	1	0.963342	99.998
Annotation Cluster 14	Enrichment Score: 0.5354057163935221
Category	Term	Count	%	PValue	Genes	List Total	Pop Hits	Pop Total	Fold Enrichment	Bonferroni	Benjamini	FDR
GOTERM_MF_DIRECT	GO:0017017~MAP kinase tyrosine/serine/threonine phosphatase activity	3	0.441826	0.0662387	DUSP1, DUSP10, DUSP6	556	13	16881	7.0065	1	0.741112	64.8851
GOTERM_BP_DIRECT	GO:0000188~inactivation of MAPK activity	3	0.441826	0.200615	DUSP1, DUSP10, DUSP6	558	25	16792	3.61118	1	0.965132	98.1348
GOTERM_BP_DIRECT	GO:0035335~peptidyl-tyrosine dephosphorylation	4	0.589102	0.642464	DUSP1, PTPRH, DUSP10, DUSP6	558	99	16792	1.21589	1	0.999931	100
GOTERM_MF_DIRECT	GO:0004725~protein tyrosine phosphatase activity	3	0.441826	0.845382	DUSP1, DUSP10, DUSP6	556	100	16881	0.910845	1	0.999983	100
Annotation Cluster 15	Enrichment Score: 0.4929298657612335
Category	Term	Count	%	PValue	Genes	List Total	Pop Hits	Pop Total	Fold Enrichment	Bonferroni	Benjamini	FDR
GOTERM_MF_DIRECT	GO:0003707~steroid hormone receptor activity	4	0.589102	0.27958	NR1D1, PPARG, HNF4G, PAQR5	556	56	16881	2.16868	1	0.965344	99.3312
GOTERM_BP_DIRECT	GO:0043401~steroid hormone mediated signaling pathway	4	0.589102	0.29318	NR1D1, PPARG, HNF4G, PAQR5	558	57	16792	2.1118	1	0.988122	99.7909
GOTERM_MF_DIRECT	GO:0004879~RNA polymerase II transcription factor activity, ligand-activated sequence-specific DNA binding	3	0.441826	0.332581	NR1D1, PPARG, HNF4G	556	36	16881	2.53013	1	0.980472	99.7918
GOTERM_BP_DIRECT	GO:0006367~transcription initiation from RNA polymerase II promoter	7	1.03093	0.39151	NOTCH3, KAT2B, NR1D1, PPARG, TEAD2, HNF4G, PPARGC1A	558	152	16792	1.38587	1	0.996126	99.9854
Annotation Cluster 16	Enrichment Score: 0.4514118263251065
Category	Term	Count	%	PValue	Genes	List Total	Pop Hits	Pop Total	Fold Enrichment	Bonferroni	Benjamini	FDR
GOTERM_BP_DIRECT	GO:0006468~protein phosphorylation	19	2.79823	0.25739	IRAK2, SGK1, SMAD9, CDK18, PNCK, DAPK2, TGFB1, GUCY2D, DAPK1, TEX14, EPHB6, MAPK4, MAP3K8, CAMK2B, JAK3, RIPK4, ROS1, DCLK1, AATK	558	456	16792	1.25388	1	0.980417	99.4968
GOTERM_MF_DIRECT	GO:0004672~protein kinase activity	15	2.20913	0.29463	CDK18, PNCK, DAPK2, SOX9, GUCY2D, DAPK1, TEX14, EPHB6, MAP3K8, ROR2, CAMK2B, RIPK4, KSR1, DCLK1, AATK	556	359	16881	1.26859	1	0.96937	99.5155
GOTERM_MF_DIRECT	GO:0004674~protein serine/threonine kinase activity	13	1.91458	0.583305	IRAK2, SGK1, CDK18, OSR1, PNCK, MAPK4, MAP3K8, CAMK2B, RIPK4, DAPK2, DCLK1, AATK, DAPK1	556	376	16881	1.04973	1	0.998037	99.9998
Annotation Cluster 17	Enrichment Score: 0.3890900467272546
Category	Term	Count	%	PValue	Genes	List Total	Pop Hits	Pop Total	Fold Enrichment	Bonferroni	Benjamini	FDR
GOTERM_MF_DIRECT	GO:0030276~clathrin binding	4	0.589102	0.24386	TOM1L2, SYT14, SYT7, SYT17	556	52	16881	2.3355	1	0.955636	98.5997
GOTERM_BP_DIRECT	GO:0017158~regulation of calcium ion-dependent exocytosis	3	0.441826	0.324237	SYT14, SYT7, SYT17	558	35	16792	2.57942	1	0.991417	99.906
GOTERM_BP_DIRECT	GO:0048791~calcium ion-regulated exocytosis of neurotransmitter	3	0.441826	0.37278	SYT14, SYT7, SYT17	558	39	16792	2.31486	1	0.995023	99.975
GOTERM_MF_DIRECT	GO:0019905~syntaxin binding	4	0.589102	0.46681	SYT14, SYT7, ABCA1, SYT17	556	77	16881	1.57722	1	0.994484	99.9932
GOTERM_MF_DIRECT	GO:0005544~calcium-dependent phospholipid binding	3	0.441826	0.57293	SYT14, SYT7, SYT17	556	58	16881	1.57042	1	0.998033	99.9998
GOTERM_BP_DIRECT	GO:0006906~vesicle fusion	3	0.441826	0.587168	SYT14, SYT7, SYT17	558	59	16792	1.53016	1	0.99981	100
Annotation Cluster 18	Enrichment Score: 0.29876207536375515
Category	Term	Count	%	PValue	Genes	List Total	Pop Hits	Pop Total	Fold Enrichment	Bonferroni	Benjamini	FDR
GOTERM_BP_DIRECT	GO:0046426~negative regulation of JAK-STAT cascade	3	0.441826	0.384705	FLRT3, BGN, CHAD	558	40	16792	2.25699	1	0.995712	99.9822
GOTERM_MF_DIRECT	GO:0004860~protein kinase inhibitor activity	3	0.441826	0.513733	FLRT3, BGN, CHAD	556	52	16881	1.75163	1	0.996304	99.9983
GOTERM_BP_DIRECT	GO:0006469~negative regulation of protein kinase activity	4	0.589102	0.642464	FLRT3, BGN, FABP4, CHAD	558	99	16792	1.21589	1	0.999931	100
Annotation Cluster 19	Enrichment Score: 0.14981978981199776
Category	Term	Count	%	PValue	Genes	List Total	Pop Hits	Pop Total	Fold Enrichment	Bonferroni	Benjamini	FDR
GOTERM_BP_DIRECT	GO:0007018~microtubule-based movement	4	0.589102	0.506384	KIF12, DNAH2, NGF, KIF13B	558	81	16792	1.48608	1	0.999275	99.9996
GOTERM_MF_DIRECT	GO:0003777~microtubule motor activity	3	0.441826	0.744263	KIF12, DNAH2, KIF13B	556	80	16881	1.13856	1	0.999802	100
GOTERM_MF_DIRECT	GO:0016887~ATPase activity	4	0.589102	0.942615	KIF12, DNAH2, ABCA1, KIF13B	556	183	16881	0.66364	1	1	100
Annotation Cluster 20	Enrichment Score: 0.14101331684610396
Category	Term	Count	%	PValue	Genes	List Total	Pop Hits	Pop Total	Fold Enrichment	Bonferroni	Benjamini	FDR
GOTERM_MF_DIRECT	GO:0061630~ubiquitin protein ligase activity	7	1.03093	0.581793	RNF144A, PELI1, RNF152, RNF175, RFFL, ASB2, RNF122	556	187	16881	1.13653	1	0.998208	99.9998
GOTERM_BP_DIRECT	GO:0042787~protein ubiquitination involved in ubiquitin-dependent protein catabolic process	5	0.736377	0.7514	RNF144A, HERC3, RFFL, ASB2, RNF122	558	153	16792	0.983438	1	0.999994	100
GOTERM_BP_DIRECT	GO:0000209~protein polyubiquitination	5	0.736377	0.863614	RNF144A, RNF152, FBXO2, ASB2, RNF122	558	184	16792	0.81775	1	1	100
Annotation Cluster 21	Enrichment Score: 0.11924686504795176
Category	Term	Count	%	PValue	Genes	List Total	Pop Hits	Pop Total	Fold Enrichment	Bonferroni	Benjamini	FDR
GOTERM_CC_DIRECT	GO:0005913~cell-cell adherens junction	11	1.62003	0.597879	NOTCH3, S100P, CGN, TBC1D10A, NECTIN1, DOCK9, LMO7, DSC2, NDRG1, HIST1H3E, NECTIN4	589	323	18224	1.0537	1	0.973853	99.9996
GOTERM_BP_DIRECT	GO:0098609~cell-cell adhesion	8	1.1782	0.799043	NOTCH3, FLRT3, S100P, CGN, TBC1D10A, DOCK9, NDRG1, HIST1H3E	558	271	16792	0.88836	1	0.999999	100
GOTERM_MF_DIRECT	GO:0098641~cadherin binding involved in cell-cell adhesion	7	1.03093	0.918494	NOTCH3, S100P, CGN, TBC1D10A, DOCK9, NDRG1, HIST1H3E	556	290	16881	0.732864	1	0.999999	100
Annotation Cluster 22	Enrichment Score: 0.026146899963180356
Category	Term	Count	%	PValue	Genes	List Total	Pop Hits	Pop Total	Fold Enrichment	Bonferroni	Benjamini	FDR
GOTERM_BP_DIRECT	GO:0006351~transcription, DNA-templated	59	8.68925	0.838239	PPARG, ZEB2, KCNIP3, ZFP92, LBH, OSR1, HEY1, ZNF773, HEY2, SPIB, KDM5B, KDM7A, EGR3, RCOR2, HNF4G, MXD1, FOXN3, HES1, HES5, BTG2, HES4, HES2, VGLL3, ZNF554, IRX3, ABLIM2, TSHZ2, ZBTB10, CIART, TFEB, SP110, ZBTB16, NR1D1, LYL1, BCL11A, ZC3H12A, BCL6, HBP1, BHLHE40, GFI1, MN1, MAF, CEBPA, FOXL1, NFE2, SMAD9, CEBPB, ZNF620, SMAD3, TEAD2, TET1, IRF6, ID1, TENM2, PNRC1, ZNF114, ID3, ZNF385A, TP53INP1	558	1955	16792	0.908183	1	1	100
GOTERM_MF_DIRECT	GO:0003677~DNA binding	38	5.59647	0.997522	ZNF554, TSHZ2, ZBTB10, PPARG, ZEB2, SP110, ZBTB16, YBX2, KCNIP3, ZFP92, HEY1, PCBP4, LYL1, SOS2, HEY2, SERPINA3, ZC3H12A, HBP1, HIST3H2BB, KDM5B, CEBPA, EGR3, CEBPB, SMAD9, FOXL1, EMX1, RCOR2, ZNF620, SIX2, SMAD3, TEAD2, PPARGC1A, HES1, HES5, IRF6, HIST2H2BE, HES4, ZNF385A	556	1674	16881	0.68921	1	1	100
GOTERM_BP_DIRECT	GO:0006355~regulation of transcription, DNA-templated	33	4.86009	0.998317	ZNF554, IRX3, ZBTB10, TFEB, SP110, YBX2, ZFP92, LBH, HEY1, LYL1, ZNF773, HEY2, HBP1, BHLHE40, GFI1, AXIN2, MN1, EGR3, CEBPB, EMX1, ZNF620, SMAD3, CELSR2, TEAD2, PPARGC1A, HES1, HES5, HES4, PNRC1, VGLL3, ZNF114, ZNF385A, TP53INP1	558	1504	16792	0.660289	1	1	100
