## Supplementary material for "*IER5*, a DNA-damage response gene, is required for Notch-mediated induction of squamous cell differentiation": Unclustered GO annotations of IER5-dependent Notch-sensitive genes, SC2 cells.

### Sheet: Table_S8.xls
Category	Term	Count	%	PValue	Genes	List Total	Pop Hits	Pop Total	Fold Enrichment	Bonferroni	Benjamini	FDR
GOTERM_CC_DIRECT	GO:0005615~extracellular space	40	18.5185	4.99e-09	ACTBL2, WNT5A, OLFM4, WNT5B, S100A8, S100A9, MMP7, CXCL8, KITLG, TIMP4, IL32, CKB, CCL22, WISP2, SAA2, PAPPA, C1QTNF1, SERPINA3, KRT1, KLK14, CPA4, FLT1, HAPLN3, FBN1, TNFSF9, TCN1, A2ML1, LAMA1, ADAMTS9, SERPINB6, AKR1B1, TFPI, PLA2G2A, LIPH, IGFL1, STC1, SERPINB4, SERPINB3, WFDC2, CD14	192	1347	18224	2.81861	7.69e-07	7.69e-07	5.99e-06
GOTERM_CC_DIRECT	GO:0070062~extracellular exosome	58	26.8519	3.17e-07	STEAP4, S100A8, S100A7, SLC5A1, NPNT, S100A9, MMP7, ALDH1L2, CALB1, CKB, AKR1C3, WISP2, SLC2A5, SAA2, DMKN, LILRA5, SERPINA3, KLK14, TRABD2B, KRT13, KRT19, BGN, SERPINB6, RHCG, KRT16, PLXDC2, PLA2G2A, SERPINB4, SERPINB3, WFDC2, ACTBL2, WNT5A, OLFM4, WNT5B, KRT6B, MRAS, ATP6V1B1, ITGB6, TGM2, KRT1, KRT3, SCNN1G, IVL, FAM26E, S100P, FBN1, FBXO2, MYO1G, NCKAP1L, CPVL, A2ML1, PDZK1IP1, KRT75, CDH16, …	192	2811	18224	1.95844	4.89e-05	2.44e-05	0.000381
GOTERM_MF_DIRECT	GO:0050786~RAGE receptor binding	5	2.31481	3.98e-06	S100P, S100A8, S100A7, S100A9, FPR1	182	11	16881	42.1603	0.00132791	0.00132791	0.00540318
GOTERM_MF_DIRECT	GO:0050544~arachidonic acid binding	4	1.85185	1.19e-05	S100A8, ALOX5AP, PPARG, S100A9	182	5	16881	74.2022	0.00397809	0.00199103	0.0162073
GOTERM_CC_DIRECT	GO:0005578~proteinaceous extracellular matrix	13	6.01852	2.68e-05	WNT5A, HAPLN3, WNT5B, ADAMTS14, NPNT, FBN1, MMP7, TIMP4, CHAD, LAMA1, ADAMTS9, WISP2, BGN	192	268	18224	4.60417	0.00412394	0.00137654	0.0321852
GOTERM_BP_DIRECT	GO:0006954~inflammatory response	15	6.94444	5.7e-05	S100A8, S100A9, FPR1, CXCR1, CXCL8, TLR4, TLR5, GGT5, CCL22, KRT16, ITGB6, SERPINA3, CLEC7A, CD14, CSF1R	180	379	16792	3.69217	0.0641555	0.0218595	0.0917005
GOTERM_CC_DIRECT	GO:0005576~extracellular region	34	15.7407	0.000141	NXPH3, WNT5A, WNT5B, S100A8, ADAMTS14, S100A7, NPNT, OVCH2, ARSI, S100A9, MMP7, CXCL8, KITLG, C17ORF77, EPHB6, CCL22, PLIN2, PAPPA, DMKN, C1QTNF1, SERPINA3, FBN1, TCN1, A2ML1, LAMA1, BGN, TFPI, PLA2G2A, LIPH, ADM2, WFDC2, CD14, PLA2G5, WFDC3	192	1610	18224	2.00445	0.0215239	0.00542496	0.16935
GOTERM_BP_DIRECT	GO:0045087~innate immune response	13	6.01852	0.00225911	NOD2, S100A8, S100A7, KRT16, LILRA5, S100A9, PPARG, TLR4, CLEC7A, TLR5, CD14, NLRP10, CSF1R	180	430	16792	2.82036	0.928107	0.253611	3.57696
GOTERM_BP_DIRECT	GO:0070374~positive regulation of ERK1 and ERK2 cascade	8	3.7037	0.00274334	NOD2, CCL22, S100A7, NPNT, PLA2G2A, TLR4, PLA2G5, CSF1R	180	175	16792	4.26463	0.959141	0.273679	4.32789
GOTERM_BP_DIRECT	GO:0007494~midgut development	3	1.38889	0.00387266	WNT5A, ALDH1A2, CPS1	180	9	16792	31.0963	0.989073	0.336744	6.05793
GOTERM_CC_DIRECT	GO:0031012~extracellular matrix	10	4.62963	0.00412496	LAMA1, ADAMTS9, BGN, ADAMTSL4, DSG1, FBN1, S100A9, KRT1, TGM2, MMP7	192	296	18224	3.20664	0.470889	0.0764864	4.83761
GOTERM_BP_DIRECT	GO:0030593~neutrophil chemotaxis	5	2.31481	0.00538223	CCL22, S100A8, S100A9, CXCL8, NCKAP1L	180	66	16792	7.06734	0.99813	0.407548	8.32468
GOTERM_BP_DIRECT	GO:0030855~epithelial cell differentiation	5	2.31481	0.00662625	RHCG, SULT1B1, PPARG, KRT3, KRT4	180	70	16792	6.66349	0.999564	0.448591	10.154
GOTERM_BP_DIRECT	GO:0071300~cellular response to retinoic acid	5	2.31481	0.00662625	WNT5A, ALDH1A2, WNT5B, PPARG, KRT13	180	70	16792	6.66349	0.999564	0.448591	10.154
GOTERM_BP_DIRECT	GO:0071222~cellular response to lipopolysaccharide	6	2.77778	0.0072382	WNT5A, TFPI, CXCL8, TLR4, TLR5, CD14	180	113	16792	4.95339	0.999787	0.453375	11.0413
GOTERM_MF_DIRECT	GO:0004222~metalloendopeptidase activity	6	2.77778	0.00741493	ADAMTS9, ADAMTS14, PAPPA, ADAMTSL4, TRABD2B, MMP7	182	113	16881	4.92492	0.916742	0.339199	9.6141
GOTERM_BP_DIRECT	GO:0006508~proteolysis	13	6.01852	0.00744169	CPA4, ADAMTS14, ADAMTSL4, OVCH2, TRABD2B, FBXO2, MMP7, CPS1, GGT5, ADAMTS9, PAPPA, WFDC2, KLK14	180	500	16792	2.42551	0.999832	0.439897	11.3345
GOTERM_BP_DIRECT	GO:0006919~activation of cysteine-type endopeptidase activity involved in apoptotic process	5	2.31481	0.011941	S100A8, ROBO1, PPARG, S100A9, EGLN3	180	83	16792	5.61981	0.999999	0.582695	17.5908
GOTERM_CC_DIRECT	GO:0005886~plasma membrane	58	26.8519	0.012027	STEAP4, ALPPL2, S100A8, ATP10B, SLC5A1, S100A9, RRAD, CXCR1, TLR4, TLR5, SLC2A7, NOD2, SLC2A5, ROBO1, LILRA5, STRA6, HTR1D, PAG1, EVA1A, DAPK1, KRT19, RHCG, CA9, TFPI, PLA2G2A, ROR2, PLA2G5, WNT5A, CLCN1, OLFM4, WNT5B, MRAS, FPR1, KITLG, PDE6C, EPHB6, PLIN2, SYN2, ITGB6, KRT1, TGM2, SCNN1G, AXIN2, CSF1R, FLT1, KCNB1, OSBPL7, MYO1G, GAS1, TNFSF9, CACNA2D3, GGT5, CDH16, DSG1, SYT14, LIPH, CLEC7A, C…	192	4121	18224	1.33588	0.844854	0.187016	13.5108
GOTERM_CC_DIRECT	GO:0009986~cell surface	13	6.01852	0.0120367	WNT5A, ADAMTS9, NOD2, EPHB6, BGN, WNT5B, ROBO1, TFPI, MMP7, TLR4, KRT4, SCARA5, CSF1R	192	542	18224	2.2766	0.845089	0.170133	13.521
GOTERM_CC_DIRECT	GO:0042383~sarcolemma	5	2.31481	0.0122469	CLCN1, KRT19, BGN, SLC2A5, KCNB1	192	85	18224	5.58333	0.850083	0.158455	13.7415
GOTERM_BP_DIRECT	GO:0048566~embryonic digestive tract development	3	1.38889	0.0122922	ALDH1A2, CXCL8, STRA6	180	16	16792	17.4917	0.999999	0.571245	18.0612
GOTERM_MF_DIRECT	GO:0004029~aldehyde dehydrogenase (NAD) activity	3	1.38889	0.0139887	ALDH1A2, ALDH3B2, ALDH1L2	182	17	16881	16.3681	0.990952	0.444646	17.414
GOTERM_BP_DIRECT	GO:0061436~establishment of skin barrier	3	1.38889	0.0154557	KRT16, KRT1, GRHL3	180	18	16792	15.5481	1	0.634787	22.1872
GOTERM_MF_DIRECT	GO:0016620~oxidoreductase activity, acting on the aldehyde or oxo group of donors, NAD or NADP as acceptor	3	1.38889	0.0173441	ALDH1A2, ALDH3B2, ALDH1L2	182	19	16881	14.6452	0.997102	0.477592	21.1504
GOTERM_BP_DIRECT	GO:0030182~neuron differentiation	5	2.31481	0.0187622	WNT5A, ALDH1A2, WNT5B, NTRK2, RTN1	180	95	16792	4.90994	1	0.686623	26.2908
GOTERM_BP_DIRECT	GO:0019370~leukotriene biosynthetic process	3	1.38889	0.0189283	GGT5, ALOX5AP, PLA2G5	180	20	16792	13.9933	1	0.671162	26.4916
GOTERM_BP_DIRECT	GO:0050829~defense response to Gram-negative bacterium	4	1.85185	0.0208408	S100A7, TLR4, TLR5, NLRP10	180	55	16792	6.78465	1	0.671861	28.7657
GOTERM_MF_DIRECT	GO:0016491~oxidoreductase activity	7	3.24074	0.0210116	AKR1C3, ALDH1A2, CYB5R2, HSD17B2, AKR1B1, EGLN3, ALDH3B2	182	200	16881	3.24635	0.999169	0.507995	25.0548
GOTERM_MF_DIRECT	GO:0002020~protease binding	5	2.31481	0.0233567	SERPINB6, ADAMTSL4, TIMP4, SERPINB4, SERPINB3	182	101	16881	4.59172	0.999627	0.512081	27.4566
GOTERM_BP_DIRECT	GO:0060135~maternal process involved in female pregnancy	3	1.38889	0.0288687	AKR1B1, DSG1, MMP7	180	25	16792	11.1947	1	0.772933	37.6113
GOTERM_BP_DIRECT	GO:0032757~positive regulation of interleukin-8 production	3	1.38889	0.031059	NOD2, TLR4, TLR5	180	26	16792	10.7641	1	0.783518	39.8392
GOTERM_BP_DIRECT	GO:0032496~response to lipopolysaccharide	6	2.77778	0.0312105	S100A8, S100A7, DUSP10, TIMP4, TLR4, CPS1	180	164	16792	3.41301	1	0.771523	39.9906
GOTERM_BP_DIRECT	GO:0050832~defense response to fungus	3	1.38889	0.0333128	S100A8, S100A9, NLRP10	180	27	16792	10.3654	1	0.780586	42.0538
GOTERM_CC_DIRECT	GO:0016324~apical plasma membrane	8	3.7037	0.0339827	SLC2A5, RHCG, SLC5A1, DSG1, LMO7, STC1, SCNN1G, ATP6V1B1	192	291	18224	2.60939	0.995128	0.358338	33.9491
GOTERM_MF_DIRECT	GO:0005201~extracellular matrix structural constituent	4	1.85185	0.0352272	LAMA1, BGN, HAPLN3, FBN1	182	67	16881	5.53748	0.999994	0.631449	38.5578
GOTERM_BP_DIRECT	GO:0010033~response to organic substance	3	1.38889	0.0356286	WNT5A, S100P, TIMP4	180	28	16792	9.99524	1	0.790707	44.2495
GOTERM_BP_DIRECT	GO:0042572~retinol metabolic process	3	1.38889	0.0404399	AKR1C3, ALDH1A2, DGAT2	180	30	16792	9.32889	1	0.820231	48.5642
GOTERM_CC_DIRECT	GO:0005887~integral component of plasma membrane	23	10.6481	0.0406079	CLCN1, FAM26E, STEAP4, FLT1, SLC5A1, TRABD2B, FPR1, NCKAP1L, TLR4, TLR5, EPHB6, SLC2A5, RHCG, ROBO1, C1QTNF1, NTRK2, ROR2, SCNN1G, HTR1D, SCARA5, PAG1, DCLK1, CSF1R	192	1415	18224	1.54282	0.998312	0.38804	39.183
GOTERM_CC_DIRECT	GO:0005856~cytoskeleton	9	4.16667	0.0421702	ACTBL2, NOD2, S100A8, KRT16, S100A9, KRT1, KITLG, ERC2, ARHGAP26	192	371	18224	2.30256	0.998687	0.377454	40.3604
GOTERM_MF_DIRECT	GO:0005509~calcium ion binding	14	6.48148	0.0452393	S100P, S100A8, S100A7, NPNT, FBN1, S100A9, CPS1, CALB1, CDH16, DSG1, PLA2G2A, SYT14, S100A7A, PLA2G5	182	717	16881	1.81107	1	0.6956	46.6745
GOTERM_BP_DIRECT	GO:0002755~MyD88-dependent toll-like receptor signaling pathway	3	1.38889	0.0480834	TLR4, TLR5, CD14	180	33	16792	8.48081	1	0.842811	54.7804
GOTERM_BP_DIRECT	GO:0001890~placenta development	3	1.38889	0.0534465	HSD17B2, PPARG, ETNK2	180	35	16792	7.99619	1	0.864394	58.7135
GOTERM_BP_DIRECT	GO:0042060~wound healing	4	1.85185	0.0539292	WNT5A, WNT5B, S100A8, GRHL3	180	80	16792	4.66444	1	0.858499	59.0513
GOTERM_BP_DIRECT	GO:0043410~positive regulation of MAPK cascade	4	1.85185	0.0555808	FLT1, C1QTNF1, NTRK2, KSR1	180	81	16792	4.60686	1	0.850702	60.1875
GOTERM_BP_DIRECT	GO:0007155~cell adhesion	10	4.62963	0.0577	LAMA1, WISP2, OLFM4, HAPLN3, CDH16, HES5, ROBO1, ITGB6, KITLG, IL32	180	459	16792	2.03244	1	0.853631	61.6022
GOTERM_BP_DIRECT	GO:0030198~extracellular matrix organization	6	2.77778	0.0589739	LAMA1, BGN, ADAMTSL4, NPNT, ITGB6, FBN1	180	196	16792	2.85578	1	0.852251	62.4297
GOTERM_MF_DIRECT	GO:0008146~sulfotransferase activity	3	1.38889	0.0596201	HS3ST3A1, SULT1B1, SULT1E1	182	37	16881	7.52049	1	0.745578	56.6073
GOTERM_BP_DIRECT	GO:0007631~feeding behavior	3	1.38889	0.0618642	NTRK2, STRA6, ADM2	180	38	16792	7.36491	1	0.858598	64.2457
GOTERM_BP_DIRECT	GO:0007165~signal transduction	19	8.7963	0.0701516	SNX15, S100A9, PPARG, FPR1, CXCL8, KITLG, RRAD, TNFSF9, CDKL2, ARHGAP26, DAPK1, ARHGAP31, RASSF4, CCL22, WISP2, CHN2, ROR2, PAG1, CSF1R	180	1161	16792	1.52669	1	0.879554	69.0069
GOTERM_MF_DIRECT	GO:0032403~protein complex binding	6	2.77778	0.0711825	KRT19, FBN1, NCKAP1L, ADM2, ATP6V1B1, CPS1	182	206	16881	2.70154	1	0.765617	63.3188
GOTERM_BP_DIRECT	GO:0008202~steroid metabolic process	3	1.38889	0.0768002	AKR1C3, SULT1B1, SULT1E1	180	43	16792	6.50853	1	0.896549	72.3896
GOTERM_BP_DIRECT	GO:0030155~regulation of cell adhesion	3	1.38889	0.0768002	LAMA1, LMO7, CXCL8	180	43	16792	6.50853	1	0.896549	72.3896
GOTERM_BP_DIRECT	GO:0008584~male gonad development	4	1.85185	0.079164	WNT5A, AKR1C3, KITLG, TLR5	180	94	16792	3.96974	1	0.898296	73.5064
GOTERM_MF_DIRECT	GO:0005524~ATP binding	23	10.6481	0.0795362	ACTBL2, FLT1, ATP10B, PNCK, MYO1G, CPS1, ATP6V1B1, CDKL2, ACSF2, CKB, DAPK1, EPHB6, NOD2, MAPK4, SYN2, NTRK2, TGM2, ROR2, ETNK2, KSR1, NLRP10, DCLK1, CSF1R	182	1495	16881	1.42697	1	0.785155	67.5546
GOTERM_MF_DIRECT	GO:0004872~receptor activity	6	2.77778	0.0845404	EPHB6, ITGB6, KRT1, STRA6, TLR4, TLR5	182	217	16881	2.56459	1	0.788331	69.8701
GOTERM_BP_DIRECT	GO:0032729~positive regulation of interferon-gamma production	3	1.38889	0.0862506	WNT5A, TLR4, CD14	180	46	16792	6.08406	1	0.908019	76.606
GOTERM_BP_DIRECT	GO:0032760~positive regulation of tumor necrosis factor production	3	1.38889	0.0894751	NOD2, TLR4, CD14	180	47	16792	5.95461	1	0.911485	77.9007
GOTERM_BP_DIRECT	GO:0045600~positive regulation of fat cell differentiation	3	1.38889	0.0894751	WNT5B, PPARG, SULT1E1	180	47	16792	5.95461	1	0.911485	77.9007
GOTERM_MF_DIRECT	GO:0008201~heparin binding	5	2.31481	0.0935008	WISP2, FBN1, MMP7, LIPH, PLA2G5	182	160	16881	2.89852	1	0.805895	73.6379
GOTERM_BP_DIRECT	GO:0007254~JNK cascade	3	1.38889	0.0960288	NOD2, DUSP10, ROR2	180	49	16792	5.71156	1	0.922282	80.3278
GOTERM_BP_DIRECT	GO:0055114~oxidation-reduction process	11	5.09259	0.101968	AKR1C3, ALDH1A2, STEAP4, TDO2, CYB5R2, HSD17B2, AKR1B1, EGLN3, ALDH3B2, ALDH1L2, CYP4B1	180	592	16792	1.73341	1	0.9303	82.3092
GOTERM_BP_DIRECT	GO:0071277~cellular response to calcium ion	3	1.38889	0.102715	WNT5A, AKR1C3, ALOX5AP	180	51	16792	5.48758	1	0.927795	82.5447
GOTERM_MF_DIRECT	GO:0005178~integrin binding	4	1.85185	0.103297	WISP2, NPNT, ITGB6, FBN1	182	105	16881	3.53344	1	0.823442	77.2547
GOTERM_BP_DIRECT	GO:0034097~response to cytokine	3	1.38889	0.106105	ALDH1A2, TIMP4, PLA2G5	180	52	16792	5.38205	1	0.930368	83.577
GOTERM_CC_DIRECT	GO:0016328~lateral plasma membrane	3	1.38889	0.106504	KCNB1, DSG1, ATP6V1B1	192	53	18224	5.37264	1	0.68531	74.0997
GOTERM_BP_DIRECT	GO:0042493~response to drug	7	3.24074	0.106752	PLIN2, CA9, PPARG, NCKAP1L, TIMP4, HTR1D, CPS1	180	304	16792	2.1481	1	0.923966	83.7675
GOTERM_BP_DIRECT	GO:0050680~negative regulation of epithelial cell proliferation	3	1.38889	0.119954	WNT5A, CDKN2B, KRT4	180	56	16792	4.99762	1	0.94275	87.2286
GOTERM_CC_DIRECT	GO:0005902~microvillus	3	1.38889	0.120128	MYO1G, ATP6V1B1, ESPN	192	57	18224	4.99561	1	0.708233	78.4596
GOTERM_CC_DIRECT	GO:0016323~basolateral plasma membrane	5	2.31481	0.120995	NOD2, CDH16, RHCG, CA9, ATP6V1B1	192	180	18224	2.63657	1	0.689096	78.7129
GOTERM_BP_DIRECT	GO:0071346~cellular response to interferon-gamma	3	1.38889	0.123483	WNT5A, CCL22, DAPK1	180	57	16792	4.90994	1	0.94468	88.029
GOTERM_BP_DIRECT	GO:0007219~Notch signaling pathway	4	1.85185	0.124657	KRT19, HES5, CHAC1, TIMP4	180	115	16792	3.24483	1	0.943295	88.2846
GOTERM_BP_DIRECT	GO:0045766~positive regulation of angiogenesis	4	1.85185	0.124657	WNT5A, FLT1, CXCL8, ADM2	180	115	16792	3.24483	1	0.943295	88.2846
GOTERM_BP_DIRECT	GO:0008285~negative regulation of cell proliferation	8	3.7037	0.131406	ALDH1A2, CDKN2B, CLMN, FBXO2, ROR2, CXCL8, AXIN2, CSF1R	180	396	16792	1.88462	1	0.949284	89.6576
GOTERM_BP_DIRECT	GO:0048661~positive regulation of smooth muscle cell proliferation	3	1.38889	0.134219	HES5, AKR1B1, TGM2	180	60	16792	4.66444	1	0.949998	90.184
GOTERM_BP_DIRECT	GO:0007417~central nervous system development	4	1.85185	0.136636	HAPLN3, GRHL3, TIMP4, DCLK1	180	120	16792	3.10963	1	0.950225	90.6162
GOTERM_CC_DIRECT	GO:0005811~lipid particle	3	1.38889	0.152164	PLIN2, DGAT2, ALDH3B2	192	66	18224	4.31439	1	0.756404	86.1952
GOTERM_CC_DIRECT	GO:0005783~endoplasmic reticulum	13	6.01852	0.160904	ATP10B, S100A7, SGPP2, FBXO2, ADAMTS9, DGAT2, PLIN2, ALOX5AP, TGM2, PLA2G2A, TFPI, GHDC, KSR1	192	828	18224	1.49024	1	0.758747	87.8089
GOTERM_BP_DIRECT	GO:0019221~cytokine-mediated signaling pathway	4	1.85185	0.164273	BGN, TGM2, CSF1R, CHAD	180	131	16792	2.84852	1	0.972715	94.4433
GOTERM_BP_DIRECT	GO:0071347~cellular response to interleukin-1	3	1.38889	0.175127	CCL22, TFPI, CXCL8	180	71	16792	3.94178	1	0.976127	95.4982
GOTERM_BP_DIRECT	GO:0071260~cellular response to mechanical stimulus	3	1.38889	0.175127	MMP7, TLR4, TLR5	180	71	16792	3.94178	1	0.976127	95.4982
GOTERM_BP_DIRECT	GO:0097190~apoptotic signaling pathway	3	1.38889	0.175127	TLR4, CD14, DAPK1	180	71	16792	3.94178	1	0.976127	95.4982
GOTERM_BP_DIRECT	GO:0007584~response to nutrient	3	1.38889	0.186609	AKR1C3, NOD2, PPARG	180	74	16792	3.78198	1	0.980576	96.408
GOTERM_BP_DIRECT	GO:0030324~lung development	3	1.38889	0.194323	WNT5A, ALDH1A2, STRA6	180	76	16792	3.68246	1	0.982692	96.919
GOTERM_CC_DIRECT	GO:0005789~endoplasmic reticulum membrane	13	6.01852	0.194574	EVA1A, CYB5R2, HSD17B2, ATP10B, DGAT2, ALOX5AP, SGPP2, OSBPL7, PLA2G2A, RNF175, KSR1, RTN1, CYP4B1	192	862	18224	1.43146	1	0.811029	92.541
GOTERM_CC_DIRECT	GO:0005604~basement membrane	3	1.38889	0.200819	LAMA1, NPNT, FBN1	192	79	18224	3.60443	1	0.806775	93.2059
GOTERM_CC_DIRECT	GO:0005925~focal adhesion	7	3.24074	0.227275	ARHGAP31, FLT1, S100A7, ITGB6, TGM2, LMO7, ARHGAP26	192	391	18224	1.69928	1	0.835497	95.4632
GOTERM_BP_DIRECT	GO:0016042~lipid catabolic process	3	1.38889	0.229458	PLA2G2A, LIPH, PLA2G5	180	85	16792	3.29255	1	0.990607	98.4975
GOTERM_CC_DIRECT	GO:0031090~organelle membrane	3	1.38889	0.231583	FBXO2, TFPI, CYP4B1	192	87	18224	3.27299	1	0.828606	95.7575
GOTERM_CC_DIRECT	GO:0005622~intracellular	18	8.33333	0.232869	MRAS, KCNB1, ZNF620, FBN1, FPR1, CXCL8, RRAD, ZNF619, AKR1C3, MAPK4, TGM2, SERPINA3, CHN2, SERPINB4, KSR1, PAG1, DCLK1, CSF1R	192	1332	18224	1.28266	1	0.817507	95.8419
GOTERM_BP_DIRECT	GO:0016311~dephosphorylation	3	1.38889	0.233393	ALPPL2, SGPP2, DUSP10	180	86	16792	3.25426	1	0.990789	98.6164
GOTERM_MF_DIRECT	GO:0005543~phospholipid binding	3	1.38889	0.235371	PLA2G2A, CPS1, ARHGAP26	182	86	16881	3.23556	1	0.972273	97.3874
GOTERM_MF_DIRECT	GO:0016301~kinase activity	5	2.31481	0.26027	CDKN2B, NTRK2, ETNK2, DAPK1, CKB	182	241	16881	1.92433	1	0.979198	98.3335
GOTERM_BP_DIRECT	GO:0035556~intracellular signal transduction	7	3.24074	0.260563	NOD2, CXCL8, CHN2, KSR1, DCLK1, PAG1, DAPK1	180	403	16792	1.6204	1	0.993393	99.2263
GOTERM_CC_DIRECT	GO:0005796~Golgi lumen	3	1.38889	0.266505	WNT5A, BGN, WNT5B	192	96	18224	2.96615	1	0.851801	97.5717
GOTERM_MF_DIRECT	GO:0005179~hormone activity	3	1.38889	0.267148	FBN1, STC1, ADM2	182	94	16881	2.96019	1	0.97861	98.5321
GOTERM_BP_DIRECT	GO:0030336~negative regulation of cell migration	3	1.38889	0.26893	ROBO1, KRT16, STC1	180	95	16792	2.94596	1	0.994116	99.3558
GOTERM_MF_DIRECT	GO:0005125~cytokine activity	4	1.85185	0.292456	WNT5A, KITLG, IL32, TNFSF9	182	176	16881	2.10802	1	0.983865	99.0892
GOTERM_BP_DIRECT	GO:0042593~glucose homeostasis	3	1.38889	0.29263	KCNB1, PPARG, FBN1	180	101	16792	2.77096	1	0.995995	99.6211
GOTERM_BP_DIRECT	GO:0051260~protein homooligomerization	4	1.85185	0.292676	OLFM4, KCNB1, C1QTNF1, TGM2	180	177	16792	2.10822	1	0.995689	99.6215
GOTERM_BP_DIRECT	GO:0010628~positive regulation of gene expression	5	2.31481	0.305983	ALDH1A2, C1QTNF1, NTRK2, TLR4, ADM2	180	262	16792	1.78032	1	0.996548	99.7213
GOTERM_BP_DIRECT	GO:0007507~heart development	4	1.85185	0.311469	ROBO1, PPARG, FBN1, STRA6	180	183	16792	2.0391	1	0.996706	99.7547
GOTERM_BP_DIRECT	GO:0007275~multicellular organism development	8	3.7037	0.320888	WNT5A, ADAMTS9, OLFML3, WNT5B, LBH, MRAS, ROR2, CSF1R	180	521	16792	1.43246	1	0.997119	99.8035
GOTERM_BP_DIRECT	GO:0016055~Wnt signaling pathway	4	1.85185	0.321619	WNT5A, WNT5B, TRABD2B, AXIN2	180	187	16792	1.99548	1	0.996945	99.8069
GOTERM_CC_DIRECT	GO:0005788~endoplasmic reticulum lumen	4	1.85185	0.326502	WNT5A, WNT5B, ADAMTSL4, ARSI	192	192	18224	1.97743	1	0.90379	99.1276
GOTERM_BP_DIRECT	GO:0071356~cellular response to tumor necrosis factor	3	1.38889	0.327968	CCL22, NPNT, CXCL8	180	110	16792	2.54424	1	0.997138	99.834
GOTERM_MF_DIRECT	GO:0005200~structural constituent of cytoskeleton	3	1.38889	0.330476	KRT19, KRT6B, KRT16	182	110	16881	2.52962	1	0.990153	99.5698
GOTERM_MF_DIRECT	GO:0005516~calmodulin binding	4	1.85185	0.330528	PNCK, MYO1G, RRAD, DAPK1	182	189	16881	1.96302	1	0.988523	99.5703
GOTERM_BP_DIRECT	GO:0016567~protein ubiquitination	6	2.77778	0.340585	KLHL38, FBXO2, LMO7, FBXO32, RNF175, KLHDC7B	180	359	16792	1.55915	1	0.997662	99.8777
GOTERM_MF_DIRECT	GO:0030246~carbohydrate binding	4	1.85185	0.351112	FBXO2, KRT1, CLEC7A, ADGRL2	182	196	16881	1.89291	1	0.990532	99.7188
GOTERM_MF_DIRECT	GO:0008270~zinc ion binding	15	6.94444	0.373654	ABLIM2, CPA4, S100A8, ADAMTS14, S100A7, PPARG, S100A9, MMP7, LMO7, RNF175, HNF4G, CALB1, ADAMTS9, CA9, PAPPA	182	1169	16881	1.19016	1	0.992427	99.8261
GOTERM_CC_DIRECT	GO:0043235~receptor complex	3	1.38889	0.385145	FLT1, NTRK2, ITGB6	192	127	18224	2.24213	1	0.937594	99.7075
GOTERM_BP_DIRECT	GO:0034220~ion transmembrane transport	4	1.85185	0.388084	CLCN1, FAM26E, SCNN1G, ATP6V1B1	180	210	16792	1.77693	1	0.999062	99.9633
GOTERM_BP_DIRECT	GO:0001934~positive regulation of protein phosphorylation	3	1.38889	0.393234	NTRK2, AXIN2, CSF1R	180	127	16792	2.20367	1	0.999094	99.968
GOTERM_BP_DIRECT	GO:0042981~regulation of apoptotic process	4	1.85185	0.399259	OLFM4, NOD2, GAS1, DAPK1	180	213	16792	1.7519	1	0.999142	99.9727
GOTERM_BP_DIRECT	GO:0006915~apoptotic process	8	3.7037	0.4009	EVA1A, S100A8, ADAMTSL4, S100A9, EGLN3, TNFSF9, CD14, DAPK1	180	567	16792	1.31625	1	0.999102	99.9739
GOTERM_BP_DIRECT	GO:0030036~actin cytoskeleton organization	3	1.38889	0.404471	ABLIM2, MRAS, ARHGAP26	180	130	16792	2.15282	1	0.999102	99.9763
GOTERM_CC_DIRECT	GO:0030424~axon	4	1.85185	0.41327	IRX3, ROBO1, KCNB1, CALB1	192	222	18224	1.71021	1	0.946739	99.8332
GOTERM_BP_DIRECT	GO:0007605~sensory perception of sound	3	1.38889	0.41561	SERPINB6, ATP6V1B1, ESPN	180	133	16792	2.10426	1	0.999244	99.9825
GOTERM_BP_DIRECT	GO:0006914~autophagy	3	1.38889	0.41561	EVA1A, S100A8, S100A9	180	133	16792	2.10426	1	0.999244	99.9825
GOTERM_BP_DIRECT	GO:0001525~angiogenesis	4	1.85185	0.425547	FLT1, S100A7, CXCL8, ADM2	180	223	16792	1.67334	1	0.999346	99.9867
GOTERM_CC_DIRECT	GO:0005829~cytosol	37	17.1296	0.435735	S100A8, SNX15, S100A7, S100A9, PPARG, EGLN3, IL32, ATP6V1B1, CALB1, CKB, AKR1C3, ALDH1A2, TDO2, EPHB6, NOD2, PLIN2, CDKN2B, ALOX5AP, TGM2, ETNK2, SULT1E1, AXIN2, CHAC1, FBXO2, OSBPL7, NCKAP1L, SAMSN1, ARHGAP26, ARHGAP31, SERPINB6, SULT1B1, MAPK4, DSG1, NTRK2, AKR1B1, CHN2, KSR1	192	3315	18224	1.0594	1	0.952105	99.8956
GOTERM_BP_DIRECT	GO:0007050~cell cycle arrest	3	1.38889	0.44479	CDKN2B, CXCL8, GAS1	180	141	16792	1.98487	1	0.999545	99.9923
GOTERM_MF_DIRECT	GO:0004842~ubiquitin-protein transferase activity	5	2.31481	0.471445	KLHL38, FBXO2, LMO7, FBXO32, KLHDC7B	182	329	16881	1.40962	1	0.998096	99.9827
GOTERM_CC_DIRECT	GO:0048471~perinuclear region of cytoplasm	8	3.7037	0.4766	ALDH1A2, OLFM4, DGAT2, AKR1B1, PPARG, PLA2G2A, TLR4, PLA2G5	192	621	18224	1.22276	1	0.963969	99.9576
GOTERM_CC_DIRECT	GO:0030027~lamellipodium	3	1.38889	0.501115	ARHGAP31, MYO1G, KITLG	192	160	18224	1.77969	1	0.968396	99.9762
GOTERM_BP_DIRECT	GO:0006629~lipid metabolic process	3	1.38889	0.502587	PPARG, LIPH, ALDH3B2	180	157	16792	1.78259	1	0.99988	99.9987
GOTERM_BP_DIRECT	GO:0007156~homophilic cell adhesion via plasma membrane adhesion molecules	3	1.38889	0.504513	CDH16, ROBO1, DSG1	180	158	16792	1.77131	1	0.999874	99.9988
GOTERM_BP_DIRECT	GO:0007267~cell-cell signaling	4	1.85185	0.506033	WISP2, CCL22, S100A9, TNFSF9	180	254	16792	1.46912	1	0.999867	99.9988
GOTERM_BP_DIRECT	GO:0007411~axon guidance	3	1.38889	0.507988	WNT5A, ROBO1, CSF1R	180	159	16792	1.76017	1	0.99986	99.9989
GOTERM_BP_DIRECT	GO:0008283~cell proliferation	5	2.31481	0.549925	KRT16, KITLG, AXIN2, TNFSF9, CSF1R	180	366	16792	1.27444	1	0.999949	99.9997
GOTERM_BP_DIRECT	GO:0007166~cell surface receptor signaling pathway	4	1.85185	0.555726	LAMA1, CXCR1, ADGRL2, CD14	180	274	16792	1.36188	1	0.999952	99.9998
GOTERM_CC_DIRECT	GO:0045202~synapse	3	1.38889	0.567409	CPEB2, SYN2, CALB1	192	181	18224	1.5732	1	0.982273	99.9957
GOTERM_MF_DIRECT	GO:0003779~actin binding	4	1.85185	0.575502	ABLIM2, NOD2, CLMN, MYO1G	182	278	16881	1.33457	1	0.999719	99.9991
GOTERM_CC_DIRECT	GO:0014069~postsynaptic density	3	1.38889	0.57663	NTRK2, AXIN2, DCLK1	192	184	18224	1.54755	1	0.981885	99.9967
GOTERM_CC_DIRECT	GO:0010008~endosome membrane	3	1.38889	0.57932	NTRK2, TLR4, CD14	192	185	18224	1.53919	1	0.980197	99.9969
GOTERM_MF_DIRECT	GO:0003824~catalytic activity	3	1.38889	0.601232	OLFM4, SYN2, ACSF2	182	188	16881	1.4801	1	0.999802	99.9996
GOTERM_CC_DIRECT	GO:0043234~protein complex	5	2.31481	0.630012	NOD2, SERPINB6, STRA6, KSR1, CPS1	192	412	18224	1.1519	1	0.98741	99.9993
GOTERM_CC_DIRECT	GO:0009897~external side of plasma membrane	3	1.38889	0.656537	ITGB6, TLR4, SCNN1G	192	213	18224	1.33685	1	0.989658	99.9997
GOTERM_BP_DIRECT	GO:0006955~immune response	5	2.31481	0.660184	CCL22, CXCL8, IL32, TLR4, TNFSF9	180	421	16792	1.10794	1	0.999998	100
GOTERM_CC_DIRECT	GO:0005768~endosome	3	1.38889	0.685806	STEAP4, FLT1, NTRK2	192	225	18224	1.26556	1	0.991923	99.9999
GOTERM_MF_DIRECT	GO:0019899~enzyme binding	4	1.85185	0.696305	NOD2, PPARG, SERPINB4, AXIN2	182	333	16881	1.11415	1	0.999979	100
GOTERM_MF_DIRECT	GO:0003924~GTPase activity	3	1.38889	0.718338	MRAS, TGM2, RRAD	182	234	16881	1.18914	1	0.999985	100
GOTERM_MF_DIRECT	GO:0005102~receptor binding	4	1.85185	0.733278	NXPH3, LAMA1, WNT5B, TNFSF9	182	353	16881	1.05102	1	0.999988	100
GOTERM_BP_DIRECT	GO:0007264~small GTPase mediated signal transduction	3	1.38889	0.74082	ARHGAP31, MRAS, RRAD	180	246	16792	1.13767	1	1	100
GOTERM_MF_DIRECT	GO:0004252~serine-type endopeptidase activity	3	1.38889	0.761458	OVCH2, MMP7, KLK14	182	255	16881	1.09121	1	0.999994	100
GOTERM_MF_DIRECT	GO:0019901~protein kinase binding	4	1.85185	0.77134	NOD2, CDKN2B, MAPK4, AXIN2	182	376	16881	0.986731	1	0.999994	100
GOTERM_BP_DIRECT	GO:0000165~MAPK cascade	3	1.38889	0.771746	MAPK4, KITLG, KSR1	180	262	16792	1.06819	1	1	100
GOTERM_MF_DIRECT	GO:0005525~GTP binding	4	1.85185	0.783504	MRAS, TGM2, RRAD, DAPK1	182	384	16881	0.966174	1	0.999995	100
GOTERM_CC_DIRECT	GO:0005737~cytoplasm	51	23.6111	0.799006	CPEB2, S100A7, LMO7, TLR4, ALDH1L2, CHAD, CKB, AKR1C3, NOD2, LBH, CDKN2B, ROBO1, SPIB, CLMN, PNCK, SPATC1, GRHL3, CDKL2, DAPK1, BGN, SERPINB6, MAPK4, S100A7A, SERPINB4, STC1, SERPINB3, ERC2, ACTBL2, IRX3, ABLIM2, SNX15, EGLN3, DUSP10, KITLG, ATP6V1B1, ESPN, ALDH1A2, SPRR2D, SPRR2A, AXIN2, IVL, PHYHIPL, S100P, FBXO2, SPRR1A, SPRR1B, AKR1B1, CHN2, FBXO32, CLEC7A, NLRP10	192	5222	18224	0.926992	1	0.9985	100
GOTERM_BP_DIRECT	GO:0045893~positive regulation of transcription, DNA-templated	5	2.31481	0.80305	WNT5A, LBH, HES5, PPARG, ROR2	180	515	16792	0.905717	1	1	100
GOTERM_MF_DIRECT	GO:0043565~sequence-specific DNA binding	5	2.31481	0.810244	IRX3, PPARG, GRHL3, SPIB, HNF4G	182	518	16881	0.895297	1	0.999998	100
GOTERM_BP_DIRECT	GO:0007399~nervous system development	3	1.38889	0.813658	ROBO1, DCLK1, ARHGAP26	180	287	16792	0.975145	1	1	100
GOTERM_BP_DIRECT	GO:0043065~positive regulation of apoptotic process	3	1.38889	0.832634	ALDH1A2, ADAMTSL4, TGM2	180	300	16792	0.932889	1	1	100
GOTERM_CC_DIRECT	GO:0043231~intracellular membrane-bounded organelle	5	2.31481	0.840394	EVA1A, PLIN2, SNX15, PPARG, CLEC7A	192	558	18224	0.850508	1	0.999287	100
GOTERM_CC_DIRECT	GO:0016021~integral component of membrane	49	22.6852	0.857515	WNT5A, STEAP4, CYB5R2, ATP10B, HSD17B2, SLC5A1, SGPP2, FPR1, LMO7, KITLG, CXCR1, TLR5, RTN1, TMEM63C, SEMA5B, SLC2A7, EPHB6, TMEM108, SLC2A5, PAPPA, ALOX5AP, LILRA5, STRA6, CSF1R, EVA1A, SLC12A8, VSTM5, HS3ST3A1, CLMN, SPACA6, RNF175, GAS1, TNFSF9, CYP4B1, PDZK1IP1, GGT5, CDH16, RHCG, DGAT2, CA9, DSG1, PLXDC2, NTRK2, TRAF3IP3, SYT14, ROR2, CLEC7A, ADGRL2, NYNRIN	192	5163	18224	0.900817	1	0.999448	100
GOTERM_CC_DIRECT	GO:0005759~mitochondrial matrix	3	1.38889	0.860056	ALDH1L2, CPS1, ACSF2	192	327	18224	0.870795	1	0.99938	100
GOTERM_BP_DIRECT	GO:0043066~negative regulation of apoptotic process	4	1.85185	0.86712	WNT5A, TGM2, NCKAP1L, CSF1R	180	455	16792	0.820122	1	1	100
GOTERM_CC_DIRECT	GO:0030425~dendrite	3	1.38889	0.869075	KCNB1, HTR1D, CALB1	192	335	18224	0.85	1	0.999421	100
GOTERM_MF_DIRECT	GO:0042803~protein homodimerization activity	6	2.77778	0.8965	CLCN1, OLFM4, DGAT2, MAPK4, NTRK2, CSF1R	182	730	16881	0.762351	1	1	100
GOTERM_CC_DIRECT	GO:0016020~membrane	18	8.33333	0.93348	CLCN1, CYB5R2, SNX15, MRAS, NPNT, MYO1G, CXCR1, RRAD, KITLG, NCKAP1L, IL32, CDH16, ALOX5AP, KRT1, CHN2, GHDC, KSR1, CSF1R	192	2200	18224	0.776591	1	0.999939	100
GOTERM_CC_DIRECT	GO:0005813~centrosome	3	1.38889	0.940112	SPATC1, AXIN2, CDKL2	192	426	18224	0.668427	1	0.999947	100
GOTERM_MF_DIRECT	GO:0046872~metal ion binding	17	7.87037	0.941579	STEAP4, ALPPL2, ZNF620, OVCH2, ARSI, TRABD2B, ZNF619, TIMP4, CACNA2D3, CPS1, TDO2, PDE6C, TGM2, CHN2, ROR2, CLEC7A, KSR1	182	2069	16881	0.762106	1	1	100
GOTERM_BP_DIRECT	GO:0006357~regulation of transcription from RNA polymerase II promoter	3	1.38889	0.951095	VGLL3, SPIB, HNF4G	180	441	16792	0.634618	1	1	100
GOTERM_CC_DIRECT	GO:0030054~cell junction	3	1.38889	0.955326	KCNB1, SYN2, ERC2	192	459	18224	0.62037	1	0.999976	100
GOTERM_MF_DIRECT	GO:0005515~protein binding	83	38.4259	0.971182	CYB5R2, ATP10B, S100A8, S100A7, SLC5A1, ARSI, PPARG, S100A9, RRAD, TLR4, RTN1, CALB1, ACSF2, CKB, TDO2, NOD2, CDKN2B, ROBO1, DMKN, SERPINA3, SULT1E1, PAG1, CHAC1, TRABD2B, SPACA6, GRHL3, RNF175, ARHGAP26, DAPK1, KRT19, KRT16, SULT1B1, MAPK4, PLXDC2, ROR2, ERC2, KSR1, CLCN1, WNT5A, ACTBL2, OLFM4, KRT6B, SNX15, ADAMTSL4, MRAS, CIART, EGLN3, FPR1, KITLG, CXCL8, IL32, BICDL2, ALOX5AP, SPRR2A, C1QTNF1…	182	8785	16881	0.876321	1	1	100
GOTERM_BP_DIRECT	GO:0045892~negative regulation of transcription, DNA-templated	3	1.38889	0.971299	WNT5A, CIART, PPARG	180	499	16792	0.560855	1	1	100
GOTERM_CC_DIRECT	GO:0005794~Golgi apparatus	5	2.31481	0.981915	PPARG, DUSP10, AXIN2, PLA2G5, CD14	192	863	18224	0.549923	1	0.999999	100
GOTERM_CC_DIRECT	GO:0000139~Golgi membrane	3	1.38889	0.98669	STEAP4, HS3ST3A1, RNF175	192	591	18224	0.48181	1	0.999999	100
GOTERM_CC_DIRECT	GO:0005739~mitochondrion	8	3.7037	0.988167	PHYHIPL, OLFM4, CYB5R2, DGAT2, C10ORF10, TGM2, ALDH1L2, CKB	192	1331	18224	0.570498	1	0.999999	100
GOTERM_MF_DIRECT	GO:0042802~identical protein binding	4	1.85185	0.988262	TDO2, ROBO1, PPARG, DAPK1	182	749	16881	0.495342	1	1	100
GOTERM_BP_DIRECT	GO:0006351~transcription, DNA-templated	11	5.09259	0.998146	IRX3, ABLIM2, LBH, HES5, ZNF620, CIART, PPARG, VGLL3, SPIB, ZNF619, HNF4G	180	1955	16792	0.524899	1	1	100
GOTERM_MF_DIRECT	GO:0003700~transcription factor activity, sequence-specific DNA binding	4	1.85185	0.998307	WNT5A, PPARG, SPIB, HNF4G	182	961	16881	0.386068	1	1	100
GOTERM_MF_DIRECT	GO:0003676~nucleic acid binding	4	1.85185	0.99865	CPEB2, ZNF620, ZNF619, NYNRIN	182	985	16881	0.376661	1	1	100
GOTERM_CC_DIRECT	GO:0005730~nucleolus	3	1.38889	0.998987	CA9, SNX15, CPS1	192	857	18224	0.332264	1	1	100
GOTERM_BP_DIRECT	GO:0006355~regulation of transcription, DNA-templated	7	3.24074	0.999114	IRX3, LBH, HES5, ZNF620, VGLL3, ZNF619, AXIN2	180	1504	16792	0.43419	1	1	100
GOTERM_CC_DIRECT	GO:0005634~nucleus	38	17.5926	0.999596	IRX3, CYB5R2, S100A8, CPEB2, S100A7, CIART, PPARG, S100A9, DUSP10, EGLN3, LMO7, ZNF619, CALB1, AKR1C3, LBH, PLIN2, CDKN2B, SERPINA3, KRT1, SPIB, KRT4, AXIN2, S100P, ZNF620, PNCK, KRT13, GRHL3, HNF4G, SAMSN1, CDKL2, HES5, SERPINB6, KRT16, MAPK4, FBXO32, VGLL3, STC1, SERPINB3	192	5415	18224	0.666082	1	1	100
GOTERM_CC_DIRECT	GO:0005654~nucleoplasm	12	5.55556	0.999988	CDKN2B, HES5, MAPK4, AKR1B1, PPARG, DUSP10, EGLN3, GRHL3, FBXO32, HNF4G, CLEC7A, AXIN2	192	2784	18224	0.409124	1	1	100
GOTERM_MF_DIRECT	GO:0003677~DNA binding	5	2.31481	0.999991	HES5, ZNF620, PPARG, SERPINA3, ZNF619	182	1674	16881	0.277039	1	1	100
