## Supplementary material for "*IER5*, a DNA-damage response gene, is required for Notch-mediated induction of squamous cell differentiation": Clustered GO annotations of IER5-dependent Notch-sensitive genes, SC2 cells.

### Sheet: Table_S9.xls
Annotation Cluster 1	Enrichment Score: 3.6155830555107746
Category	Term	Count	%	PValue	Genes	List Total	Pop Hits	Pop Total	Fold Enrichment	Bonferroni	Benjamini	FDR
GOTERM_BP_DIRECT	GO:0030216~keratinocyte differentiation	9	4.16667	1.44942e-06	WNT5A, AKR1C3, S100A7, SPRR1A, SPRR2D, KRT16, SPRR1B, SPRR2A, IVL	180	76	16792	11.0474	0.0016857	0.0016857	0.00233432
GOTERM_MF_DIRECT	GO:0005198~structural molecule activity	13	6.01852	1.48151e-05	KRT13, KRT23, KRT75, KRT19, SPRR1A, KRT16, SPRR2D, SPRR2A, SPRR1B, KRT1, KRT3, KRT4, IVL	182	247	16881	4.88172	0.00493605	0.00164806	0.0201194
GOTERM_BP_DIRECT	GO:0031424~keratinization	6	2.77778	0.000153751	SPRR1A, SPRR2D, KRT16, SPRR1B, SPRR2A, IVL	180	48	16792	11.6611	0.163878	0.0437588	0.247335
GOTERM_BP_DIRECT	GO:0018149~peptide cross-linking	6	2.77778	0.000187005	SPRR1A, SPRR2D, SPRR1B, SPRR2A, TGM2, IVL	180	50	16792	11.1947	0.195629	0.0426046	0.300754
GOTERM_BP_DIRECT	GO:0008544~epidermis development	7	3.24074	0.000293918	S100A7, SPRR1A, SPRR2D, KRT16, SPRR1B, SPRR2A, GRHL3	180	85	16792	7.68261	0.289773	0.0554329	0.472318
GOTERM_CC_DIRECT	GO:0001533~cornified envelope	5	2.31481	0.00135277	SPRR1A, SPRR2D, SPRR1B, SPRR2A, IVL	192	46	18224	10.317	0.188173	0.034148	1.61077
GOTERM_MF_DIRECT	GO:0030674~protein binding, bridging	3	1.38889	0.199939	SPRR1A, SPRR1B, IVL	182	77	16881	3.61374	1	0.955147	95.1666
Annotation Cluster 2	Enrichment Score: 3.199244806337449
Category	Term	Count	%	PValue	Genes	List Total	Pop Hits	Pop Total	Fold Enrichment	Bonferroni	Benjamini	FDR
GOTERM_BP_DIRECT	GO:0010951~negative regulation of endopeptidase activity	9	4.16667	4.60467e-05	SERPINB6, SERPINA3, TFPI, TIMP4, SERPINB4, SERPINB3, WFDC2, A2ML1, WFDC3	180	121	16792	6.93884	0.0521885	0.0264439	0.0741343
GOTERM_MF_DIRECT	GO:0004867~serine-type endopeptidase inhibitor activity	8	3.7037	8.27162e-05	SERPINB6, SERPINA3, TFPI, SERPINB4, SERPINB3, WFDC2, A2ML1, WFDC3	182	97	16881	7.64971	0.0272502	0.00688329	0.112284
GOTERM_MF_DIRECT	GO:0030414~peptidase inhibitor activity	4	1.85185	0.000612593	TFPI, WFDC2, A2ML1, WFDC3	182	16	16881	23.1882	0.185083	0.0401073	0.828802
GOTERM_MF_DIRECT	GO:0004866~endopeptidase inhibitor activity	3	1.38889	0.0684005	TFPI, WFDC2, A2ML1	182	40	16881	6.95646	1	0.772144	61.7983
Annotation Cluster 3	Enrichment Score: 2.6856454479102543
Category	Term	Count	%	PValue	Genes	List Total	Pop Hits	Pop Total	Fold Enrichment	Bonferroni	Benjamini	FDR
GOTERM_MF_DIRECT	GO:0005198~structural molecule activity	13	6.01852	1.48151e-05	KRT13, KRT23, KRT75, KRT19, SPRR1A, KRT16, SPRR2D, SPRR2A, SPRR1B, KRT1, KRT3, KRT4, IVL	182	247	16881	4.88172	0.00493605	0.00164806	0.0201194
GOTERM_CC_DIRECT	GO:0005882~intermediate filament	7	3.24074	0.00122385	KRT19, KRT75, KRT16, KRT13, KRT3, KRT4, KRT23	192	113	18224	5.87979	0.171873	0.0370152	1.45829
GOTERM_CC_DIRECT	GO:0045095~keratin filament	6	2.77778	0.00404609	KRT75, KRT6B, KRT1, KRT13, KRT3, KRT4	192	100	18224	5.695	0.464397	0.0853324	4.74716
GOTERM_BP_DIRECT	GO:0007010~cytoskeleton organization	4	1.85185	0.246576	KRT6B, KRT16, KRT13, KRT4	180	161	16792	2.31774	1	0.992692	98.9537
Annotation Cluster 4	Enrichment Score: 1.8243732678415683
Category	Term	Count	%	PValue	Genes	List Total	Pop Hits	Pop Total	Fold Enrichment	Bonferroni	Benjamini	FDR
GOTERM_BP_DIRECT	GO:0050729~positive regulation of inflammatory response	6	2.77778	0.00108851	WNT5A, S100A8, S100A9, PLA2G2A, TGM2, TLR4	180	73	16792	7.66758	0.718525	0.165649	1.73874
GOTERM_BP_DIRECT	GO:0014002~astrocyte development	3	1.38889	0.0122922	S100A8, S100A9, TLR4	180	16	16792	17.4917	0.999999	0.571245	18.0612
GOTERM_BP_DIRECT	GO:0051092~positive regulation of NF-kappaB transcription factor activity	5	2.31481	0.0540496	WNT5A, NOD2, S100A8, S100A9, TLR4	180	133	16792	3.5071	1	0.850773	59.1351
GOTERM_BP_DIRECT	GO:0042742~defense response to bacterium	5	2.31481	0.0697033	NOD2, S100A8, S100A9, TLR4, TLR5	180	145	16792	3.21686	1	0.884263	68.7654
Annotation Cluster 5	Enrichment Score: 1.562174872413871
Category	Term	Count	%	PValue	Genes	List Total	Pop Hits	Pop Total	Fold Enrichment	Bonferroni	Benjamini	FDR
GOTERM_BP_DIRECT	GO:0045165~cell fate commitment	5	2.31481	0.00143685	WNT5A, WNT5B, PPARG, ROR2, GAS1	180	46	16792	10.1401	0.812447	0.188777	2.28916
GOTERM_MF_DIRECT	GO:0005109~frizzled binding	3	1.38889	0.056787	WNT5A, WNT5B, ROR2	182	36	16881	7.7294	1	0.752108	54.7978
GOTERM_BP_DIRECT	GO:0090090~negative regulation of canonical Wnt signaling pathway	4	1.85185	0.252241	WNT5A, WNT5B, ROR2, AXIN2	180	163	16792	2.2893	1	0.993096	99.0734
Annotation Cluster 6	Enrichment Score: 1.1290328082312486
Category	Term	Count	%	PValue	Genes	List Total	Pop Hits	Pop Total	Fold Enrichment	Bonferroni	Benjamini	FDR
GOTERM_MF_DIRECT	GO:0004714~transmembrane receptor protein tyrosine kinase activity	4	1.85185	0.00776492	FLT1, NTRK2, ROR2, CSF1R	182	38	16881	9.76345	0.925994	0.310607	10.046
GOTERM_BP_DIRECT	GO:0007169~transmembrane receptor protein tyrosine kinase signaling pathway	5	2.31481	0.0194196	FLT1, NTRK2, ROR2, PAG1, CSF1R	180	96	16792	4.8588	1	0.66277	27.0822
GOTERM_BP_DIRECT	GO:0030335~positive regulation of cell migration	6	2.77778	0.0473635	SEMA5B, WNT5B, FLT1, ROR2, SERPINB3, CSF1R	180	184	16792	3.04203	1	0.847813	54.2264
GOTERM_BP_DIRECT	GO:0018108~peptidyl-tyrosine phosphorylation	4	1.85185	0.223909	FLT1, NTRK2, ROR2, CSF1R	180	153	16792	2.43893	1	0.990051	98.3135
GOTERM_BP_DIRECT	GO:0046777~protein autophosphorylation	4	1.85185	0.278104	FLT1, NTRK2, CSF1R, DAPK1	180	172	16792	2.16951	1	0.994848	99.4744
GOTERM_BP_DIRECT	GO:0008284~positive regulation of cell proliferation	7	3.24074	0.378182	AKR1C3, ALDH1A2, FLT1, HES5, NTRK2, SERPINB3, CSF1R	180	466	16792	1.40134	1	0.998916	99.9525
Annotation Cluster 7	Enrichment Score: 0.8353820510694204
Category	Term	Count	%	PValue	Genes	List Total	Pop Hits	Pop Total	Fold Enrichment	Bonferroni	Benjamini	FDR
GOTERM_BP_DIRECT	GO:0051092~positive regulation of NF-kappaB transcription factor activity	5	2.31481	0.0540496	WNT5A, NOD2, S100A8, S100A9, TLR4	180	133	16792	3.5071	1	0.850773	59.1351
GOTERM_BP_DIRECT	GO:0032755~positive regulation of interleukin-6 production	3	1.38889	0.0830626	WNT5A, NOD2, TLR4	180	45	16792	6.21926	1	0.904381	75.2562
GOTERM_BP_DIRECT	GO:0000187~activation of MAPK activity	4	1.85185	0.106353	WNT5A, NOD2, FPR1, TLR4	180	107	16792	3.48744	1	0.92703	83.6503
GOTERM_BP_DIRECT	GO:0045944~positive regulation of transcription from RNA polymerase II promoter	7	3.24074	0.953947	WNT5A, NOD2, CDKN2B, HES5, PPARG, GRHL3, TLR4	180	981	16792	0.66567	1	1	100
Annotation Cluster 8	Enrichment Score: 0.735977443326469
Category	Term	Count	%	PValue	Genes	List Total	Pop Hits	Pop Total	Fold Enrichment	Bonferroni	Benjamini	FDR
GOTERM_BP_DIRECT	GO:0006935~chemotaxis	5	2.31481	0.0416216	CCL22, FPR1, CXCR1, CXCL8, NCKAP1L	180	122	16792	3.82332	1	0.818476	49.575
GOTERM_BP_DIRECT	GO:0070098~chemokine-mediated signaling pathway	3	1.38889	0.175127	CCL22, CXCR1, CXCL8	180	71	16792	3.94178	1	0.976127	95.4982
GOTERM_BP_DIRECT	GO:0007186~G-protein coupled receptor signaling pathway	8	3.7037	0.849956	AKR1C3, CCL22, PPARG, FPR1, TGM2, CXCR1, CXCL8, ADGRL2	180	899	16792	0.830157	1	1	100
Annotation Cluster 9	Enrichment Score: 0.6994628240148192
Category	Term	Count	%	PValue	Genes	List Total	Pop Hits	Pop Total	Fold Enrichment	Bonferroni	Benjamini	FDR
GOTERM_BP_DIRECT	GO:0051056~regulation of small GTPase mediated signal transduction	4	1.85185	0.172083	ARHGAP31, SIPA1L2, CHN2, ARHGAP26	180	134	16792	2.78474	1	0.975902	95.2231
GOTERM_MF_DIRECT	GO:0005096~GTPase activator activity	6	2.77778	0.180938	ARHGAP31, SIPA1L2, CHN2, NCKAP1L, AXIN2, ARHGAP26	182	279	16881	1.99468	1	0.951695	93.3518
GOTERM_BP_DIRECT	GO:0043547~positive regulation of GTPase activity	9	4.16667	0.256061	ARHGAP31, CCL22, SIPA1L2, CHN2, NCKAP1L, KITLG, GRHL3, AXIN2, ARHGAP26	180	565	16792	1.48602	1	0.993194	99.1468
Annotation Cluster 10	Enrichment Score: 0.6042600019873129
Category	Term	Count	%	PValue	Genes	List Total	Pop Hits	Pop Total	Fold Enrichment	Bonferroni	Benjamini	FDR
GOTERM_MF_DIRECT	GO:0004672~protein kinase activity	7	3.24074	0.189308	EPHB6, PNCK, ROR2, KSR1, CDKL2, DCLK1, DAPK1	182	359	16881	1.80855	1	0.952529	94.2175
GOTERM_BP_DIRECT	GO:0006468~protein phosphorylation	8	3.7037	0.214627	EPHB6, SNX15, PNCK, MAPK4, ADM2, CDKL2, DCLK1, DAPK1	180	456	16792	1.63665	1	0.988481	97.9575
GOTERM_MF_DIRECT	GO:0004674~protein serine/threonine kinase activity	6	2.77778	0.378764	SNX15, PNCK, MAPK4, CDKL2, DCLK1, DAPK1	182	376	16881	1.4801	1	0.991918	99.8444
