## Supplementary material for "*IER5*, a DNA-damage response gene, is required for Notch-mediated induction of squamous cell differentiation": IER5-interacting proteins identified by tandem affinity purification.

### Sheet: Sheet1
Protein Accession	Protein Description	Gene Symbol	Gene Symbols (for proteins with identical set of peptides identified)	Tandome Detections	Unique Sequences	Gene Unique Sequences
gi|142976757|ref|NP_057629.2|	immediate early response gene 5 protein [Homo sapiens]	IER5		0	12	12
gi|4506019|ref|NP_002708.1|	serine/threonine-protein phosphatase 2A 55 kDa regulatory subunit B alpha isoform isoform 1 [Homo sapiens]	PPP2R2A		0	6	6
gi|21361399|ref|NP_055040.2|	serine/threonine-protein phosphatase 2A 65 kDa regulatory subunit A alpha isoform [Homo sapiens]	PPP2R1A		0	5	5
gi|4507475|ref|NP_000350.1|	protein-glutamine gamma-glutamyltransferase K [Homo sapiens]	TGM1		1	3	3
gi|10190712|ref|NP_065723.1|	protein S100-A14 [Homo sapiens]	S100A14		1	3	3
gi|4506017|ref|NP_002706.1|	serine/threonine-protein phosphatase 2A catalytic subunit alpha isoform [Homo sapiens]	PPP2CA	PPP2CB	0	3	0
gi|193794853|ref|NP_079197.3|	protein POF1B isoform 1 [Homo sapiens]	POF1B		1	2	2
gi|221316614|ref|NP_004416.2|	extracellular matrix protein 1 isoform 1 precursor [Homo sapiens]	ECM1		0	2	2
gi|9506923|ref|NP_061933.1|	cysteine-rich C-terminal protein 1 [Homo sapiens]	CRCT1		0	2	2
gi|5902072|ref|NP_008850.1|	serpin B3 [Homo sapiens]	SERPINB3	SERPINB4	1	2	0
gi|7657685|ref|NP_055172.1|	late cornified envelope protein 2B [Homo sapiens]	LCE2B	LCE2C	0	2	0
gi|20069858|ref|NP_543145.1|	WAP four-disulfide core domain protein 12 precursor [Homo sapiens]	WFDC12		0	1	1
gi|4759230|ref|NP_004236.1|	protein-glutamine gamma-glutamyltransferase 5 isoform 2 [Homo sapiens]	TGM5		0	1	1
gi|4557871|ref|NP_001054.1|	serotransferrin precursor [Homo sapiens]	TF		1	1	1
gi|94536848|ref|NP_060888.2|	spermatogenesis-associated protein 7 isoform 1 [Homo sapiens]	SPATA7		0	1	1
gi|7019415|ref|NP_037468.1|	protein transport protein Sec61 subunit alpha isoform 1 [Homo sapiens]	SEC61A1		0	1	1
gi|4506711|ref|NP_001021.1|	40S ribosomal protein S27 [Homo sapiens]	RPS27		0	1	1
gi|4506685|ref|NP_001008.1|	40S ribosomal protein S13 [Homo sapiens]	RPS13		1	1	1
gi|4506629|ref|NP_000983.1|	60S ribosomal protein L29 [Homo sapiens]	RPL29		0	1	1
gi|4505763|ref|NP_000282.1|	phosphoglycerate kinase 1 [Homo sapiens]	PGK1		1	1	1
gi|21361657|ref|NP_005304.3|	protein disulfide-isomerase A3 precursor [Homo sapiens]	PDIA3		1	1	1
gi|20070125|ref|NP_000909.2|	protein disulfide-isomerase precursor [Homo sapiens]	P4HB		0	1	1
gi|47825361|ref|NP_001001414.1|	F-box only protein 50 [Homo sapiens]	NCCRP1		0	1	1
gi|14269586|ref|NP_110438.1|	28S ribosomal protein S26, mitochondrial [Homo sapiens]	MRPS26		0	1	1
gi|11056056|ref|NP_066930.1|	28S ribosomal protein S12, mitochondrial precursor [Homo sapiens]	MRPS12		0	1	1
gi|30410043|ref|NP_848517.1|	late cornified envelope protein 2D [Homo sapiens]	LCE2D		0	1	1
gi|30410045|ref|NP_848515.1|	late cornified envelope protein 2A [Homo sapiens]	LCE2A		0	1	1
gi|30387646|ref|NP_848131.1|	late cornified envelope protein 1F [Homo sapiens]	LCE1F		0	1	1
gi|30387654|ref|NP_848125.1|	late cornified envelope protein 1A [Homo sapiens]	LCE1A		0	1	1
gi|15187164|ref|NP_150593.1|	extracellular glycoprotein lacritin precursor [Homo sapiens]	LACRT		1	1	1
gi|6912644|ref|NP_036559.1|	kallikrein-5 preproprotein [Homo sapiens]	KLK5		0	1	1
gi|7657236|ref|NP_055029.1|	inositol monophosphatase 2 [Homo sapiens]	IMPA2		0	1	1
gi|9665234|ref|NP_062564.1|	interleukin-36 gamma isoform 1 [Homo sapiens]	IL36G		0	1	1
gi|4504345|ref|NP_000508.1|	hemoglobin subunit alpha [Homo sapiens]	HBA1,HBA2		0	1	1
gi|4504183|ref|NP_000843.1|	glutathione S-transferase P [Homo sapiens]	GSTP1		0	1	1
gi|150456463|ref|NP_835465.2|	gasdermin-A [Homo sapiens]	GSDMA		0	1	1
gi|4505405|ref|NP_002501.1|	transmembrane glycoprotein NMB isoform b precursor [Homo sapiens]	GPNMB		0	1	1
gi|167466169|ref|NP_002039.2|	growth arrest-specific protein 1 precursor [Homo sapiens]	GAS1		0	1	1
gi|55741632|ref|NP_001007123.1|	fibronectin type III and SPRY domain-containing protein 2 isoform a [Homo sapiens]	FSD2		0	1	1
gi|60097902|ref|NP_002007.1|	filaggrin [Homo sapiens]	FLG		1	1	1
gi|13787217|ref|NP_001438.1|	protocadherin Fat 2 precursor [Homo sapiens]	FAT2		0	1	1
gi|4557565|ref|NP_000115.1|	DNA excision repair protein ERCC-6 isoform 2 [Homo sapiens]	ERCC6		0	1	1
gi|298566204|ref|NP_201574.3|	dermokine isoform 2 precursor [Homo sapiens]	DMKN		0	1	1
gi|5453601|ref|NP_006362.1|	cartilage-associated protein precursor [Homo sapiens]	CRTAP		0	1	1
gi|61743916|ref|NP_057436.2|	carboxypeptidase A4 isoform 1 preproprotein [Homo sapiens]	CPA4		1	1	1
gi|34147522|ref|NP_064632.2|	atypical kinase ADCK3, mitochondrial [Homo sapiens]	COQ8A		0	1	1
gi|119829187|ref|NP_000485.3|	collagen alpha-1(XVII) chain [Homo sapiens]	COL17A1		0	1	1
gi|90421313|ref|NP_000483.3|	cystic fibrosis transmembrane conductance regulator [Homo sapiens]	CFTR		0	1	1
gi|58761484|ref|NP_001008800.1|	T-complex protein 1 subunit gamma isoform c [Homo sapiens]	CCT3		1	1	1
gi|10716563|ref|NP_001737.1|	calnexin precursor [Homo sapiens]	CANX		1	1	1
gi|4502053|ref|NP_001130.1|	arachidonate 12-lipoxygenase, 12R-type [Homo sapiens]	ALOX12B		0	1	1
gi|71743840|ref|NP_000664.2|	alcohol dehydrogenase class 4 mu/sigma chain isoform 2 [Homo sapiens]	ADH7		0	1	1
gi|4505257|ref|NP_002435.1|	moesin [Homo sapiens]	MSN	RDX; EZR	1	1	0
gi|19923308|ref|NP_005355.2|	melanoma-associated antigen 8 [Homo sapiens]	MAGEA8	MAGEB18; MAGEA10; MAGEB16; MAGEB17; MAGEC1; MAGEB3; MAGEA1; MAGEA4	0	1	0
gi|4758146|ref|NP_004075.1|	neutrophil defensin 1 preproprotein [Homo sapiens]	DEFA1B,DEFA1	DEFA3	0	1	0
gi|530392239|ref|XP_005252547.1|	PREDICTED: FERM domain-containing protein 4A isoform X10 [Homo sapiens]	-		0	1	0
